# Complex I Governs Iron Levels in Bat Mitochondria to Couple Respiration with Lipid Metabolism

**DOI:** 10.1101/2025.06.10.658522

**Authors:** Weiqian Zeng, Pengwei Peng, Changhan Chen, Dandan Wang, Liuli Cao, Zheng Wang, Yang Xia, Jian Qiu

**Affiliations:** Hunan Key Laboratory of Molecular Precision Medicine, Department of Neurology, Xiangya Hospital, Central South University, Changsha, 410008, China; National Medical Metabolomics International Collaborative Research Center, Central South University, Changsha, 410008, China; National Clinical Research Center for Geriatric Disorders, Xiangya Hospital, Central South University, Changsha, 410008, China; Hunan Key Laboratory of Medical Genetics & Hunan Key Laboratory of Animal Models for Human Diseases, School of Life Sciences, Central South University, Changsha, 410008, China; MOE Key Lab of Rare Pediatric Diseases, Hengyang Medical School, University of South China, Hengyang, 421000, China; Furong Laboratory, Changsha, Hunan, 410008, China

## Abstract

The evolution of mitochondrial respiration has been implicated in the remarkable adaptations of bats, including powered flight, longevity and viral tolerance. However, the mechanisms coordinating mitochondrial respiration with lipid metabolism—a critical energy source for flight—remain poorly understood. Here, we discovered that complex I inhibition triggered iron overload into bat mitochondria, inducing a burst of reactive oxygen species (ROS). This iron translocation relied on the VDAC-MCU axis and mitochondrial membrane potential. Intriguingly, disrupting VDAC oligomerization enhanced iron uptake in a complex I-dependent manner. Mitochondrial iron translocation perturbed fatty acid oxidation and upregulated linoleic acid species, which promoted the reversible accumulation of lipid droplets, suggesting metabolic plasticity crucial for bat energetics. Our findings establish complex I as a pivotal regulatory hub that directly couples respiratory efficiency to lipid metabolism by governing mitochondrial iron levels. This mechanism may represent a key evolutionary adaptation supporting the unique metabolic demands of bat physiology.

**HIGHLIGHTS:**

Complex I inhibition induces unique mitochondrial ROS burst in bat cells.
Mitochondrial iron overload is the primary trigger of complex I-linked ROS burst.
VDAC-MCU axis couples membrane potential to drive mitochondrial iron influx.
Mitochondrial iron translocation remodels lipid metabolism in bat cells.
