## Supplementary material for "Complex I Governs Iron Levels in Bat Mitochondria to Couple Respiration with Lipid Metabolism": Table S4

### Sheet: Legend
	Table S4. GO enrichment analysis of commonly upregulated genes in both rotenone and VBIT-4 treatment, related to Figure S7.
	(A) List of 81 differentially expressed genes commonly detected in both rotenone and VBIT-4 treatment.
	(B) GO enrichment analysis of 54 genes upregulated in both rotenone and VBIT-4 treatment by Metascape.

### Sheet: (A) Gene list
Gene	log2FoldChange-Rot/Ctrl	log2FoldChange)-VBIT4/Ctrl	padj-Rot	padj-VBIT4
SLC2A5	2.88227	2.50859	6.87e-36	4.67e-11
CCL2	-2.49144	2.41849	2.25e-173	1.46e-95
SLC17A1	1.26078	2.33947	0.00900538	1.27e-07
CEACAM1	4.25826	2.21969	0.0114522	0.0140742
INHBA	2.29105	2.17421	1.2e-39	0.000191838
VGF	3.06149	2.16104	1.07e-29	1.31e-10
DDIT4	5.88355	2.09925	2.41e-40	7.84e-24
KLHDC8A	1.50171	2.06734	0.0216823	0.000198956
ETV4	1.03372	2.06222	1.83e-08	5.83e-47
CACNA2D4	1.09507	1.99924	0.000245892	3.4e-06
RAPGEF5	2.57373	1.84245	4.73e-11	0.0305615
LCP1	4.40185	1.83693	5.6e-280	4.09e-07
BDKRB2	2.3102	1.76243	4.9e-84	4.54e-18
USP2	1.90197	1.74745	5.34e-11	0.000376147
SH3PXD2A	1.33502	1.7275	1.23e-06	5.56e-06
ADAMTS6	1.3434	1.64069	1.37e-06	0.0150001
FBXO32	3.0456	1.62074	2.31e-86	2.8e-06
KLF9	1.02954	1.59597	1.25e-11	2.45e-19
TINAGL1	1.38245	1.5226	2.44e-64	1.03e-31
ETV5	2.74613	1.52174	3.5e-164	9.49e-28
TNFRSF1B	1.22071	1.50028	5.05e-06	4.67e-05
GPR45	1.68901	1.46731	1.01e-34	1.59e-14
CUNH11orf71	-1.16506	1.43433	0.0134582	2.17e-07
DUSP6	2.27021	1.40402	6.35e-92	1.17e-18
SPNS3	-1.40281	1.40102	0.0139113	0.00657728
GUCY2C	-1.43192	1.33543	0.0208423	0.00160047
GPSM1	1.57574	1.32773	2.16e-14	9.57e-07
TMEM47	1.58895	1.3058	2.12e-93	1.06e-30
BNIP3	1.35348	1.30124	3.64e-43	1.81e-24
ABCC2	-1.05701	1.29899	0.0119575	0.0130457
SLC7A11	2.25552	1.2986	1.56e-72	9.3e-10
GJB2	1.31565	1.29027	0.0107394	0.0275127
ZC3H6	3.33631	1.26905	4.58e-71	0.0496313
GRK3	-1.02421	1.26694	2.56e-14	1.39e-22
ANKRD1	2.97782	1.25603	0	1.85e-28
TPST2	1.37209	1.25488	6.07e-28	1.97e-10
MAPT	1.46359	1.24995	9.46e-05	0.000109184
RASA4B	1.1986	1.24399	0.0064041	0.0117635
TRIB1	1.38574	1.24222	4.03e-43	1.53e-19
WNT9A	2.43392	1.23199	3.15e-29	0.00278597
SLC5A3	-1.18775	1.2309	3.89e-61	4.24e-06
RGS3	1.20235	1.22446	5.77e-14	1.56e-09
CXCL2	-2.70238	1.20106	2.96e-24	1.93e-05
PHLDA1	1.94321	1.19872	1.08e-39	7.71e-12
NOD2	1.00508	1.16163	2.98e-05	0.00192097
RNF183	-1.54043	1.14552	2.87e-18	0.00110383
SYT11	1.00264	1.12263	0.000239033	0.000141384
TENT5A	-2.05978	1.10965	0.0151825	0.00198315
DUSP5	2.06023	1.09771	1.77e-152	1.83e-13
BHLHE40	1.06498	1.08518	3.69e-46	4.35e-19
TNFRSF10B	1.41945	1.07179	3.22e-55	1.29e-14
CEBPB	1.81111	1.07048	9.5e-34	3.3e-07
GNB5	-1.24089	1.05059	0.0104411	0.0256888
KLF4	3.60392	1.0463	2.76e-98	0.000793959
PLEKHH3	1.17259	1.04481	4.07e-11	6.08e-06
RALGDS	1.19181	1.04037	1.83e-13	8.66e-05
ZHX2	1.13201	1.03212	2.83e-07	0.000917251
PTGS2	2.39651	1.03087	1.97e-127	3.23e-12
TRIB3	5.86881	1.03039	0	0.0197582
WNT5B	2.62588	1.02698	8.99e-127	0.000155291
ERRFI1	1.70024	1.02589	1.2e-35	1.16e-07
BRSK2	1.30493	1.02364	0.0211183	0.049128
MAFF	2.63208	1.01116	2.93e-29	0.0182086
LOC107195633	1.02644	1.00915	0.000109068	0.00191117
KLF11	1.87134	1.00767	5.6e-21	0.000540324
RIPOR2	-1.62267	-1.06977	4.96e-51	3.61e-09
DNAJB7	-1.43713	-1.08516	0.0235049	0.0293704
ANKAR	-1.5838	-1.10364	6.52e-05	0.00591773
FAM196A	-1.39072	-1.15611	0.000702033	0.00950738
TTPA	-1.3286	-1.25814	0.0364141	2.45e-05
SH3RF2	1.17768	-1.33255	1.04e-43	1.4e-19
PDE7B	-1.50145	-1.33468	9.42e-34	1.5e-26
C1QTNF2	-2.0166	-1.34612	1.08e-06	0.00143442
DOCK8	-1.26397	-1.39916	1.05e-09	5.09e-06
BBOX1	-2.27698	-1.44643	0.00142148	0.000425488
IL18	-2.92044	-1.54455	0.0226769	1.21e-07
SLC16A11	-3.33521	-1.67112	3.78e-10	1.23e-07
HTR7	-1.09733	-1.68991	0.0047328	0.0106265
CYP26B1	-3.38955	-1.89427	6.05e-20	1.15e-26
COL28A1	-1.97105	-1.93582	0.000271652	6.8e-05
SMTNL2	-3.72107	-2.67765	3.57e-05	0.0375113

### Sheet: (B) GO enrichment analysis
GroupID	Category	Term	Description	LogP	Log(q-value)	Genes	Symbols	InTerm_InList
1_Summary	GO Biological Processes	GO:0071396	cellular response to lipid	-11.2816	-7.10954	687,2706,3624,5743,7133,27063,54206,54541,64127,114907,634,57761	KLF9,GJB2,INHBA,PTGS2,TNFRSF1B,ANKRD1,ERRFI1,DDIT4,NOD2,FBXO32,CEACAM1,TRIB3	12/-
1_Member	GO Biological Processes	GO:0071396	cellular response to lipid	-11.2816	-7.10954	687,2706,3624,5743,7133,27063,54206,54541,64127,114907	KLF9,GJB2,INHBA,PTGS2,TNFRSF1B,ANKRD1,ERRFI1,DDIT4,NOD2,FBXO32	10/546
1_Member	GO Biological Processes	GO:0071548	response to dexamethasone	-5.15926	-2.75061	2706,54541,114907	GJB2,DDIT4,FBXO32	3/47
1_Member	GO Biological Processes	GO:0071549	cellular response to dexamethasone stimulus	-5.75681	-3.1758	2706,54541,114907	GJB2,DDIT4,FBXO32	3/30
1_Member	GO Biological Processes	GO:1901655	cellular response to ketone	-5.79697	-3.20467	687,2706,54541,114907	KLF9,GJB2,DDIT4,FBXO32	4/109
1_Member	GO Biological Processes	GO:0071383	cellular response to steroid hormone stimulus	-6.91636	-4.0665	687,2706,54206,54541,114907	KLF9,GJB2,ERRFI1,DDIT4,FBXO32	5/153
1_Member	GO Biological Processes	GO:0071385	cellular response to glucocorticoid stimulus	-6.93375	-4.0665	687,2706,54541,114907	KLF9,GJB2,DDIT4,FBXO32	4/57
1_Member	GO Biological Processes	GO:0071384	cellular response to corticosteroid stimulus	-6.67465	-3.8643	687,2706,54541,114907	KLF9,GJB2,DDIT4,FBXO32	4/66
1_Member	GO Biological Processes	GO:1901654	response to ketone	-7.74579	-4.7498	687,2706,3624,54206,54541,114907	KLF9,GJB2,INHBA,ERRFI1,DDIT4,FBXO32	6/223
1_Member	GO Biological Processes	GO:0032870	cellular response to hormone stimulus	-8.12038	-5.02748	634,687,2706,3624,54206,54541,57761,114907	CEACAM1,KLF9,GJB2,INHBA,ERRFI1,DDIT4,TRIB3,FBXO32	8/562
1_Member	GO Biological Processes	GO:0031960	response to corticosteroid	-8.65809	-5.40948	687,2706,3624,5743,54541,114907	KLF9,GJB2,INHBA,PTGS2,DDIT4,FBXO32	6/157
1_Member	GO Biological Processes	GO:0071407	cellular response to organic cyclic compound	-8.71231	-5.40948	687,2706,3624,5743,54206,54541,64127,114907	KLF9,GJB2,INHBA,PTGS2,ERRFI1,DDIT4,NOD2,FBXO32	8/472
1_Member	GO Biological Processes	GO:0048545	response to steroid hormone	-8.74741	-5.40948	687,2706,3624,5743,54206,54541,114907	KLF9,GJB2,INHBA,PTGS2,ERRFI1,DDIT4,FBXO32	7/284
1_Member	GO Biological Processes	GO:0051384	response to glucocorticoid	-7.17187	-4.27855	687,2706,5743,54541,114907	KLF9,GJB2,PTGS2,DDIT4,FBXO32	5/136
2_Summary	GO Biological Processes	GO:0097193	intrinsic apoptotic signaling pathway	-10.1817	-6.31064	664,1051,7133,8795,9024,54541,57761,3624,64127	BNIP3,CEBPB,TNFRSF1B,TNFRSF10B,BRSK2,DDIT4,TRIB3,INHBA,NOD2	9/-
2_Member	GO Biological Processes	GO:0097193	intrinsic apoptotic signaling pathway	-10.1817	-6.31064	664,1051,7133,8795,9024,54541,57761	BNIP3,CEBPB,TNFRSF1B,TNFRSF10B,BRSK2,DDIT4,TRIB3	7/177
2_Member	GO Biological Processes	GO:0097190	apoptotic signaling pathway	-9.91691	-6.2759	664,1051,3624,7133,8795,9024,54541,57761	BNIP3,CEBPB,INHBA,TNFRSF1B,TNFRSF10B,BRSK2,DDIT4,TRIB3	8/332
2_Member	GO Biological Processes	GO:0070059	intrinsic apoptotic signaling pathway in response to endoplasmic reticulum stress	-7.75538	-4.7498	1051,8795,9024,57761	CEBPB,TNFRSF10B,BRSK2,TRIB3	4/36
2_Member	GO Biological Processes	GO:0034976	response to endoplasmic reticulum stress	-5.98401	-3.36823	1051,8795,9024,57761,64127	CEBPB,TNFRSF10B,BRSK2,TRIB3,NOD2	5/236
3_Summary	GO Biological Processes	GO:0071216	cellular response to biotic stimulus	-8.62731	-5.40948	5743,7133,27063,64127,1051,2706,10221,664,7425	PTGS2,TNFRSF1B,ANKRD1,NOD2,CEBPB,GJB2,TRIB1,BNIP3,VGF	9/-
3_Member	GO Biological Processes	GO:0071216	cellular response to biotic stimulus	-4.36015	-2.21337	5743,7133,27063,64127	PTGS2,TNFRSF1B,ANKRD1,NOD2	4/252
3_Member	GO Biological Processes	GO:0034612	response to tumor necrosis factor	-3.41177	-1.52157	5743,7133,27063	PTGS2,TNFRSF1B,ANKRD1	3/181
3_Member	GO Biological Processes	GO:0071219	cellular response to molecule of bacterial origin	-4.54454	-2.36061	5743,7133,27063,64127	PTGS2,TNFRSF1B,ANKRD1,NOD2	4/226
3_Member	GO Biological Processes	GO:0071222	cellular response to lipopolysaccharide	-4.65318	-2.4305	5743,7133,27063,64127	PTGS2,TNFRSF1B,ANKRD1,NOD2	4/212
3_Member	GO Biological Processes	GO:0002237	response to molecule of bacterial origin	-8.02769	-4.96956	1051,2706,5743,7133,10221,27063,64127	CEBPB,GJB2,PTGS2,TNFRSF1B,TRIB1,ANKRD1,NOD2	7/361
3_Member	GO Biological Processes	GO:0032496	response to lipopolysaccharide	-8.21577	-5.08509	1051,2706,5743,7133,10221,27063,64127	CEBPB,GJB2,PTGS2,TNFRSF1B,TRIB1,ANKRD1,NOD2	7/339
3_Member	GO Biological Processes	GO:0009617	response to bacterium	-8.62731	-5.40948	664,1051,2706,5743,7133,7425,10221,27063,64127	BNIP3,CEBPB,GJB2,PTGS2,TNFRSF1B,VGF,TRIB1,ANKRD1,NOD2	9/726
4_Summary	GO Biological Processes	GO:0045638	negative regulation of myeloid cell differentiation	-7.49981	-4.53186	634,3624,10221,2706,57761,5743,26086,54206,54541,1051,7483,22882,9314,7425,8795,64127,687,8462	CEACAM1,INHBA,TRIB1,GJB2,TRIB3,PTGS2,GPSM1,ERRFI1,DDIT4,CEBPB,WNT9A,ZHX2,KLF4,VGF,TNFRSF10B,NOD2,KLF9,KLF11	18/-
4_Member	GO Biological Processes	GO:0045638	negative regulation of myeloid cell differentiation	-4.17243	-2.06481	634,3624,10221	CEACAM1,INHBA,TRIB1	3/100
4_Member	GO Biological Processes	GO:0071375	cellular response to peptide hormone stimulus	-4.07223	-2.00052	634,2706,3624,57761	CEACAM1,GJB2,INHBA,TRIB3	4/299
4_Member	GO Biological Processes	GO:0019217	regulation of fatty acid metabolic process	-4.06109	-1.99282	634,5743,57761	CEACAM1,PTGS2,TRIB3	3/109
4_Member	GO Biological Processes	GO:1902106	negative regulation of leukocyte differentiation	-3.9372	-1.91434	634,3624,10221	CEACAM1,INHBA,TRIB1	3/120
4_Member	GO Biological Processes	GO:0044092	negative regulation of molecular function	-3.91737	-1.91255	634,10221,26086,54206,57761	CEACAM1,TRIB1,GPSM1,ERRFI1,TRIB3	5/634
4_Member	GO Biological Processes	GO:0062014	negative regulation of small molecule metabolic process	-3.8847	-1.89731	634,54541,57761	CEACAM1,DDIT4,TRIB3	3/125
4_Member	GO Biological Processes	GO:1903707	negative regulation of hemopoiesis	-3.8643	-1.88256	634,3624,10221	CEACAM1,INHBA,TRIB1	3/127
4_Member	GO Biological Processes	GO:1902105	regulation of leukocyte differentiation	-3.85736	-1.88119	634,1051,3624,10221	CEACAM1,CEBPB,INHBA,TRIB1	4/340
4_Member	GO Biological Processes	GO:0062012	regulation of small molecule metabolic process	-3.80909	-1.84383	634,5743,54541,57761	CEACAM1,PTGS2,DDIT4,TRIB3	4/350
4_Member	GO Biological Processes	GO:0010565	regulation of ketone metabolic process	-3.71216	-1.76019	634,5743,57761	CEACAM1,PTGS2,TRIB3	3/143
4_Member	GO Biological Processes	GO:1903706	regulation of hemopoiesis	-3.44571	-1.54081	634,1051,3624,10221	CEACAM1,CEBPB,INHBA,TRIB1	4/436
4_Member	GO Biological Processes	GO:0046890	regulation of lipid biosynthetic process	-3.29165	-1.42492	634,5743,57761	CEACAM1,PTGS2,TRIB3	3/199
4_Member	GO Biological Processes	GO:0045596	negative regulation of cell differentiation	-2.74674	-0.98832	634,3624,7483,10221,22882,57761	CEACAM1,INHBA,WNT9A,TRIB1,ZHX2,TRIB3	6/739
4_Member	GO Biological Processes	GO:0006869	lipid transport	-2.58719	-0.868435	634,3624,5743	CEACAM1,INHBA,PTGS2	3/350
4_Member	GO Biological Processes	GO:0010876	lipid localization	-2.46424	-0.766377	634,3624,5743	CEACAM1,INHBA,PTGS2	3/387
4_Member	GO Biological Processes	GO:0010594	regulation of endothelial cell migration	-2.08524	-0.447189	634,5743,9314	CEACAM1,PTGS2,KLF4	3/236
4_Member	GO Biological Processes	GO:0032868	response to insulin	-4.25626	-2.12951	634,7425,54206,57761	CEACAM1,VGF,ERRFI1,TRIB3	4/268
4_Member	GO Biological Processes	GO:0051338	regulation of transferase activity	-4.55887	-2.36452	634,8795,10221,54206,57761	CEACAM1,TNFRSF10B,TRIB1,ERRFI1,TRIB3	5/464
4_Member	GO Biological Processes	GO:0031400	negative regulation of protein modification process	-3.95335	-1.92428	634,10221,54206,57761	CEACAM1,TRIB1,ERRFI1,TRIB3	4/321
4_Member	GO Biological Processes	GO:0001933	negative regulation of protein phosphorylation	-4.66931	-2.43675	634,10221,54206,57761	CEACAM1,TRIB1,ERRFI1,TRIB3	4/210
4_Member	GO Biological Processes	GO:0043434	response to peptide hormone	-7.49981	-4.53186	634,2706,3624,5743,7425,54206,57761	CEACAM1,GJB2,INHBA,PTGS2,VGF,ERRFI1,TRIB3	7/431
4_Member	GO Biological Processes	GO:0010563	negative regulation of phosphorus metabolic process	-7.24322	-4.32641	634,3624,10221,54206,54541,57761	CEACAM1,INHBA,TRIB1,ERRFI1,DDIT4,TRIB3	6/271
4_Member	GO Biological Processes	GO:0045936	negative regulation of phosphate metabolic process	-7.24322	-4.32641	634,3624,10221,54206,54541,57761	CEACAM1,INHBA,TRIB1,ERRFI1,DDIT4,TRIB3	6/271
4_Member	GO Biological Processes	GO:0042325	regulation of phosphorylation	-6.10035	-3.45975	634,3624,8795,10221,54206,57761,64127	CEACAM1,INHBA,TNFRSF10B,TRIB1,ERRFI1,TRIB3,NOD2	7/694
4_Member	GO Biological Processes	GO:0042326	negative regulation of phosphorylation	-6.07657	-3.44856	634,3624,10221,54206,57761	CEACAM1,INHBA,TRIB1,ERRFI1,TRIB3	5/226
4_Member	GO Biological Processes	GO:0006469	negative regulation of protein kinase activity	-5.41388	-2.9139	634,10221,54206,57761	CEACAM1,TRIB1,ERRFI1,TRIB3	4/136
4_Member	GO Biological Processes	GO:0033673	negative regulation of kinase activity	-5.31534	-2.8603	634,10221,54206,57761	CEACAM1,TRIB1,ERRFI1,TRIB3	4/144
4_Member	GO Biological Processes	GO:0043086	negative regulation of catalytic activity	-5.17235	-2.75615	634,10221,26086,54206,57761	CEACAM1,TRIB1,GPSM1,ERRFI1,TRIB3	5/346
4_Member	GO Biological Processes	GO:0002761	regulation of myeloid leukocyte differentiation	-5.49178	-2.98246	634,1051,3624,10221	CEACAM1,CEBPB,INHBA,TRIB1	4/130
4_Member	GO Biological Processes	GO:0051348	negative regulation of transferase activity	-5.06068	-2.71679	634,10221,54206,57761	CEACAM1,TRIB1,ERRFI1,TRIB3	4/167
4_Member	GO Biological Processes	GO:1901699	cellular response to nitrogen compound	-5.09951	-2.73361	634,2706,3624,5743,57761,64127	CEACAM1,GJB2,INHBA,PTGS2,TRIB3,NOD2	6/633
4_Member	GO Biological Processes	GO:0002762	negative regulation of myeloid leukocyte differentiation	-4.90516	-2.61957	634,3624,10221	CEACAM1,INHBA,TRIB1	3/57
4_Member	GO Biological Processes	GO:0042304	regulation of fatty acid biosynthetic process	-4.97623	-2.67922	634,5743,57761	CEACAM1,PTGS2,TRIB3	3/54
4_Member	GO Biological Processes	GO:0045859	regulation of protein kinase activity	-5.03706	-2.7123	634,8795,10221,54206,57761	CEACAM1,TNFRSF10B,TRIB1,ERRFI1,TRIB3	5/369
4_Member	GO Biological Processes	GO:0043549	regulation of kinase activity	-4.8838	-2.60381	634,8795,10221,54206,57761	CEACAM1,TNFRSF10B,TRIB1,ERRFI1,TRIB3	5/397
4_Member	GO Biological Processes	GO:0008285	negative regulation of cell population proliferation	-5.04986	-2.71663	634,687,1051,3624,5743,7483,8462,9314,10221	CEACAM1,KLF9,CEBPB,INHBA,PTGS2,WNT9A,KLF11,KLF4,TRIB1	9/795
4_Member	GO Biological Processes	GO:0001932	regulation of protein phosphorylation	-5.0569	-2.71679	634,8795,10221,54206,57761,64127	CEACAM1,TNFRSF10B,TRIB1,ERRFI1,TRIB3,NOD2	6/644
4_Member	GO Biological Processes	GO:0045637	regulation of myeloid cell differentiation	-4.59022	-2.37719	634,1051,3624,10221	CEACAM1,CEBPB,INHBA,TRIB1	4/220
5_Summary	GO Biological Processes	GO:0104004	cellular response to environmental stimulus	-6.67996	-3.8643	664,5743,8795,27063,4137,100271927,3624,1051,2706,57761,54541,9314,81029,1848,7133	BNIP3,PTGS2,TNFRSF10B,ANKRD1,MAPT,RASA4B,INHBA,CEBPB,GJB2,TRIB3,DDIT4,KLF4,WNT5B,DUSP6,TNFRSF1B	15/-
5_Member	GO Biological Processes	GO:0104004	cellular response to environmental stimulus	-3.91731	-1.91255	664,5743,8795,27063	BNIP3,PTGS2,TNFRSF10B,ANKRD1	4/328
5_Member	GO Biological Processes	GO:0010038	response to metal ion	-2.50087	-0.797138	664,4137,5743,100271927	BNIP3,MAPT,PTGS2,RASA4B	4/346
5_Member	GO Biological Processes	GO:0071453	cellular response to oxygen levels	-3.52945	-1.61505	664,3624,5743	BNIP3,INHBA,PTGS2	3/165
5_Member	GO Biological Processes	GO:0001890	placenta development	-3.64255	-1.706	1051,2706,5743	CEBPB,GJB2,PTGS2	3/151
5_Member	GO Biological Processes	GO:0036294	cellular response to decreased oxygen levels	-3.65959	-1.72051	664,3624,5743	BNIP3,INHBA,PTGS2	3/149
5_Member	GO Biological Processes	GO:0045598	regulation of fat cell differentiation	-3.67686	-1.73288	1051,5743,57761	CEBPB,PTGS2,TRIB3	3/147
5_Member	GO Biological Processes	GO:0071456	cellular response to hypoxia	-3.72114	-1.76655	664,3624,5743	BNIP3,INHBA,PTGS2	3/142
5_Member	GO Biological Processes	GO:0070482	response to oxygen levels	-3.82341	-1.85273	664,3624,5743,54541	BNIP3,INHBA,PTGS2,DDIT4	4/347
5_Member	GO Biological Processes	GO:0071248	cellular response to metal ion	-2.39671	-0.710353	664,5743,100271927	BNIP3,PTGS2,RASA4B	3/182
5_Member	GO Biological Processes	GO:0036293	response to decreased oxygen levels	-3.9638	-1.9316	664,3624,5743,54541	BNIP3,INHBA,PTGS2,DDIT4	4/319
5_Member	GO Biological Processes	GO:0001666	response to hypoxia	-4.03892	-1.98411	664,3624,5743,54541	BNIP3,INHBA,PTGS2,DDIT4	4/305
5_Member	GO Biological Processes	GO:0009612	response to mechanical stimulus	-4.56722	-2.36827	664,5743,8795,27063	BNIP3,PTGS2,TNFRSF10B,ANKRD1	4/223
5_Member	GO Biological Processes	GO:0045444	fat cell differentiation	-5.56756	-3.02895	664,1051,5743,9314,81029	BNIP3,CEBPB,PTGS2,KLF4,WNT5B	5/125
5_Member	GO Biological Processes	GO:0050873	brown fat cell differentiation	-5.62914	-3.06984	664,1051,5743	BNIP3,CEBPB,PTGS2	3/33
5_Member	GO Biological Processes	GO:0071496	cellular response to external stimulus	-6.44975	-3.72483	664,5743,8795,27063	BNIP3,PTGS2,TNFRSF10B,ANKRD1	4/75
5_Member	GO Biological Processes	GO:0071260	cellular response to mechanical stimulus	-6.47332	-3.73261	664,5743,8795,27063	BNIP3,PTGS2,TNFRSF10B,ANKRD1	4/74
5_Member	GO Biological Processes	GO:0043068	positive regulation of programmed cell death	-6.59366	-3.81952	664,1848,3624,5743,7133,8795,27063	BNIP3,DUSP6,INHBA,PTGS2,TNFRSF1B,TNFRSF10B,ANKRD1	7/586
5_Member	GO Biological Processes	GO:0043065	positive regulation of apoptotic process	-6.67996	-3.8643	664,1848,3624,5743,7133,8795,27063	BNIP3,DUSP6,INHBA,PTGS2,TNFRSF1B,TNFRSF10B,ANKRD1	7/569
5_Member	GO Biological Processes	GO:0071214	cellular response to abiotic stimulus	-3.91731	-1.91255	664,5743,8795,27063	BNIP3,PTGS2,TNFRSF10B,ANKRD1	4/328
6_Summary	GO Biological Processes	GO:0030856	regulation of epithelial cell differentiation	-6.63836	-3.84649	634,1051,2118,23764,54206	CEACAM1,CEBPB,ETV4,MAFF,ERRFI1	5/-
6_Member	GO Biological Processes	GO:0030856	regulation of epithelial cell differentiation	-6.63836	-3.84649	634,1051,2118,23764,54206	CEACAM1,CEBPB,ETV4,MAFF,ERRFI1	5/174
6_Member	GO Biological Processes	GO:0045604	regulation of epidermal cell differentiation	-4.81615	-2.55256	2118,23764,54206	ETV4,MAFF,ERRFI1	3/61
6_Member	GO Biological Processes	GO:0045682	regulation of epidermis development	-4.67394	-2.43675	2118,23764,54206	ETV4,MAFF,ERRFI1	3/68
7_Summary	GO Biological Processes	GO:0006979	response to oxidative stress	-6.16905	-3.50212	664,2119,2706,4137,5743,23657,624	BNIP3,ETV5,GJB2,MAPT,PTGS2,SLC7A11,BDKRB2	7/-
7_Member	GO Biological Processes	GO:0006979	response to oxidative stress	-4.31277	-2.17812	664,2119,2706,4137,5743,23657	BNIP3,ETV5,GJB2,MAPT,PTGS2,SLC7A11	6/375
7_Member	GO Biological Processes	GO:0062197	cellular response to chemical stress	-6.16905	-3.50212	624,664,2119,2706,4137,5743,23657	BDKRB2,BNIP3,ETV5,GJB2,MAPT,PTGS2,SLC7A11	7/287
7_Member	GO Biological Processes	GO:0034599	cellular response to oxidative stress	-4.31452	-2.17812	664,2119,2706,4137,23657	BNIP3,ETV5,GJB2,MAPT,SLC7A11	5/227
8_Summary	GO Biological Processes	GO:0006914	autophagy	-5.38609	-2.9042	664,3624,23208,64127,634,9024,27063,7133,1051,9314,10221,5743	BNIP3,INHBA,SYT11,NOD2,CEACAM1,BRSK2,ANKRD1,TNFRSF1B,CEBPB,KLF4,TRIB1,PTGS2	12/-
8_Member	GO Biological Processes	GO:0006914	autophagy	-3.90211	-1.90901	664,3624,23208,64127	BNIP3,INHBA,SYT11,NOD2	4/331
8_Member	GO Biological Processes	GO:0048729	tissue morphogenesis	-2.98436	-1.19068	634,3624,9024,27063	CEACAM1,INHBA,BRSK2,ANKRD1	4/579
8_Member	GO Biological Processes	GO:0002819	regulation of adaptive immune response	-3.17078	-1.33704	634,7133,64127	CEACAM1,TNFRSF1B,NOD2	3/219
8_Member	GO Biological Processes	GO:0002822	regulation of adaptive immune response based on somatic recombination of immune receptors built from immunoglobulin superfamily domains	-3.26028	-1.40207	634,7133,64127	CEACAM1,TNFRSF1B,NOD2	3/204
8_Member	GO Biological Processes	GO:0002695	negative regulation of leukocyte activation	-3.26028	-1.40207	1051,3624,23208	CEBPB,INHBA,SYT11	3/204
8_Member	GO Biological Processes	GO:0002706	regulation of lymphocyte mediated immunity	-3.28531	-1.42073	634,7133,64127	CEACAM1,TNFRSF1B,NOD2	3/200
8_Member	GO Biological Processes	GO:0050728	negative regulation of inflammatory response	-3.32082	-1.44977	7133,9314,23208,64127	TNFRSF1B,KLF4,SYT11,NOD2	4/207
8_Member	GO Biological Processes	GO:0032675	regulation of interleukin-6 production	-3.44015	-1.53998	1051,23208,64127	CEBPB,SYT11,NOD2	3/177
8_Member	GO Biological Processes	GO:0001818	negative regulation of cytokine production	-3.63378	-1.69974	634,3624,23208,64127	CEACAM1,INHBA,SYT11,NOD2	4/389
8_Member	GO Biological Processes	GO:0061919	process utilizing autophagic mechanism	-3.90211	-1.90901	664,3624,23208,64127	BNIP3,INHBA,SYT11,NOD2	4/331
8_Member	GO Biological Processes	GO:0031348	negative regulation of defense response	-4.02252	-1.97755	634,7133,23208,64127	CEACAM1,TNFRSF1B,SYT11,NOD2	4/308
8_Member	GO Biological Processes	GO:0002694	regulation of leukocyte activation	-4.05364	-1.99	1051,3624,7133,23208,64127	CEBPB,INHBA,TNFRSF1B,SYT11,NOD2	5/593
8_Member	GO Biological Processes	GO:0002709	regulation of T cell mediated immunity	-4.09712	-2.00783	634,7133,64127	CEACAM1,TNFRSF1B,NOD2	3/106
8_Member	GO Biological Processes	GO:0002683	negative regulation of immune system process	-5.38609	-2.9042	634,1051,3624,10221,23208,64127	CEACAM1,CEBPB,INHBA,TRIB1,SYT11,NOD2	6/564
8_Member	GO Biological Processes	GO:1903531	negative regulation of secretion by cell	-5.19981	-2.77592	634,3624,7133,23208	CEACAM1,INHBA,TNFRSF1B,SYT11	4/154
8_Member	GO Biological Processes	GO:0051046	regulation of secretion	-5.12703	-2.73361	634,3624,7133,9024,23208,27063	CEACAM1,INHBA,TNFRSF1B,BRSK2,SYT11,ANKRD1	6/626
8_Member	GO Biological Processes	GO:0050865	regulation of cell activation	-5.02261	-2.70787	634,1051,3624,7133,23208,64127	CEACAM1,CEBPB,INHBA,TNFRSF1B,SYT11,NOD2	6/653
8_Member	GO Biological Processes	GO:1903530	regulation of secretion by cell	-5.35537	-2.89086	634,3624,7133,9024,23208,27063	CEACAM1,INHBA,TNFRSF1B,BRSK2,SYT11,ANKRD1	6/571
8_Member	GO Biological Processes	GO:0050727	regulation of inflammatory response	-4.65979	-2.4322	1051,5743,7133,23208,64127	CEBPB,PTGS2,TNFRSF1B,SYT11,NOD2	5/442
8_Member	GO Biological Processes	GO:0032102	negative regulation of response to external stimulus	-4.64572	-2.42789	634,7133,10221,23208,64127	CEACAM1,TNFRSF1B,TRIB1,SYT11,NOD2	5/445
8_Member	GO Biological Processes	GO:0051051	negative regulation of transport	-4.5455	-2.36061	634,3624,5743,7133,23208	CEACAM1,INHBA,PTGS2,TNFRSF1B,SYT11	5/467
8_Member	GO Biological Processes	GO:0050866	negative regulation of cell activation	-4.53705	-2.36061	634,1051,3624,23208	CEACAM1,CEBPB,INHBA,SYT11	4/227
8_Member	GO Biological Processes	GO:0051048	negative regulation of secretion	-4.9805	-2.67922	634,3624,7133,23208	CEACAM1,INHBA,TNFRSF1B,SYT11	4/175
9_Summary	GO Biological Processes	GO:0099177	regulation of trans-synaptic signaling	-5.3081	-2.8603	4137,5743,7425,23208,23657,9099,3624,9024,3936,27063,7133	MAPT,PTGS2,VGF,SYT11,SLC7A11,USP2,INHBA,BRSK2,LCP1,ANKRD1,TNFRSF1B	11/-
9_Member	GO Biological Processes	GO:0099177	regulation of trans-synaptic signaling	-2.67482	-0.937316	4137,5743,7425,23208,23657	MAPT,PTGS2,VGF,SYT11,SLC7A11	5/519
9_Member	GO Biological Processes	GO:0048167	regulation of synaptic plasticity	-2.15248	-0.496281	4137,5743,7425	MAPT,PTGS2,VGF	3/223
9_Member	GO Biological Processes	GO:0007610	behavior	-2.30419	-0.626267	4137,5743,9099,23208,23657	MAPT,PTGS2,USP2,SYT11,SLC7A11	5/634
9_Member	GO Biological Processes	GO:0045786	negative regulation of cell cycle	-2.4486	-0.756525	3624,5743,9024	INHBA,PTGS2,BRSK2	3/392
9_Member	GO Biological Processes	GO:0007612	learning	-2.55383	-0.842655	5743,23208,23657	PTGS2,SYT11,SLC7A11	3/160
9_Member	GO Biological Processes	GO:0050890	cognition	-2.57931	-0.863601	4137,5743,23208,23657	MAPT,PTGS2,SYT11,SLC7A11	4/329
9_Member	GO Biological Processes	GO:0033157	regulation of intracellular protein transport	-2.61683	-0.89191	3936,5743,9024	LCP1,PTGS2,BRSK2	3/152
9_Member	GO Biological Processes	GO:0050804	modulation of chemical synaptic transmission	-2.67846	-0.93935	4137,5743,7425,23208,23657	MAPT,PTGS2,VGF,SYT11,SLC7A11	5/518
9_Member	GO Biological Processes	GO:0009266	response to temperature stimulus	-2.52359	-0.81541	4137,5743,7425	MAPT,PTGS2,VGF	3/164
9_Member	GO Biological Processes	GO:0007611	learning or memory	-2.82223	-1.05498	4137,5743,23208,23657	MAPT,PTGS2,SYT11,SLC7A11	4/282
9_Member	GO Biological Processes	GO:0051223	regulation of protein transport	-2.95081	-1.16433	3936,5743,9024,23657,27063	LCP1,PTGS2,BRSK2,SLC7A11,ANKRD1	5/449
9_Member	GO Biological Processes	GO:0070201	regulation of establishment of protein localization	-3.42293	-1.52731	3936,4137,5743,9024,23657,27063	LCP1,MAPT,PTGS2,BRSK2,SLC7A11,ANKRD1	6/547
9_Member	GO Biological Processes	GO:0046903	secretion	-4.20783	-2.09646	3624,5743,7425,9024,23208	INHBA,PTGS2,VGF,BRSK2,SYT11	5/550
9_Member	GO Biological Processes	GO:0140352	export from cell	-4.42493	-2.26145	3624,5743,7425,9024,23208	INHBA,PTGS2,VGF,BRSK2,SYT11	5/495
9_Member	GO Biological Processes	GO:0032940	secretion by cell	-4.72681	-2.47901	3624,5743,7425,9024,23208	INHBA,PTGS2,VGF,BRSK2,SYT11	5/428
9_Member	GO Biological Processes	GO:0023061	signal release	-4.8399	-2.57091	3624,5743,7425,23208	INHBA,PTGS2,VGF,SYT11	4/190
9_Member	GO Biological Processes	GO:0150077	regulation of neuroinflammatory response	-5.3081	-2.8603	5743,7133,23208	PTGS2,TNFRSF1B,SYT11	3/42
9_Member	GO Biological Processes	GO:0007613	memory	-2.81986	-1.05432	4137,5743,23208	MAPT,PTGS2,SYT11	3/129
10_Summary	GO Biological Processes	GO:0009896	positive regulation of catabolic process	-5.10734	-2.73361	664,7133,10221,26086,57761,64127	BNIP3,TNFRSF1B,TRIB1,GPSM1,TRIB3,NOD2	6/-
10_Member	GO Biological Processes	GO:0009896	positive regulation of catabolic process	-5.10734	-2.73361	664,7133,10221,26086,57761,64127	BNIP3,TNFRSF1B,TRIB1,GPSM1,TRIB3,NOD2	6/631
10_Member	GO Biological Processes	GO:0016239	positive regulation of macroautophagy	-4.22527	-2.10627	664,26086,64127	BNIP3,GPSM1,NOD2	3/96
10_Member	GO Biological Processes	GO:0010506	regulation of autophagy	-3.76686	-1.80963	664,26086,57761,64127	BNIP3,GPSM1,TRIB3,NOD2	4/359
10_Member	GO Biological Processes	GO:0010508	positive regulation of autophagy	-3.60096	-1.67439	664,26086,64127	BNIP3,GPSM1,NOD2	3/156
10_Member	GO Biological Processes	GO:0016241	regulation of macroautophagy	-3.34358	-1.46597	664,26086,64127	BNIP3,GPSM1,NOD2	3/191
11_Summary	GO Biological Processes	GO:0043408	regulation of MAPK cascade	-5.0776	-2.71843	634,1847,1848,3624,64127,10221	CEACAM1,DUSP5,DUSP6,INHBA,NOD2,TRIB1	6/-
11_Member	GO Biological Processes	GO:0043408	regulation of MAPK cascade	-3.82965	-1.85623	634,1847,1848,3624,64127	CEACAM1,DUSP5,DUSP6,INHBA,NOD2	5/662
11_Member	GO Biological Processes	GO:0070372	regulation of ERK1 and ERK2 cascade	-4.08914	-2.00697	634,1848,3624,64127	CEACAM1,DUSP6,INHBA,NOD2	4/296
11_Member	GO Biological Processes	GO:0000165	MAPK cascade	-4.58252	-2.37423	1847,1848,10221,64127	DUSP5,DUSP6,TRIB1,NOD2	4/221
11_Member	GO Biological Processes	GO:0070371	ERK1 and ERK2 cascade	-5.0776	-2.71843	1847,1848,64127	DUSP5,DUSP6,NOD2	3/50
12_Summary	GO Biological Processes	GO:0001541	ovarian follicle development	-4.92841	-2.63715	1051,3624,7425,54206	CEBPB,INHBA,VGF,ERRFI1	4/-
12_Member	GO Biological Processes	GO:0001541	ovarian follicle development	-4.92841	-2.63715	1051,3624,7425	CEBPB,INHBA,VGF	3/56
12_Member	GO Biological Processes	GO:0008585	female gonad development	-4.21185	-2.09668	1051,3624,7425	CEBPB,INHBA,VGF	3/97
12_Member	GO Biological Processes	GO:0046545	development of primary female sexual characteristics	-4.15956	-2.05567	1051,3624,7425	CEBPB,INHBA,VGF	3/101
12_Member	GO Biological Processes	GO:0048608	reproductive structure development	-4.04442	-1.98629	1051,3624,7425,54206	CEBPB,INHBA,VGF,ERRFI1	4/304
12_Member	GO Biological Processes	GO:0061458	reproductive system development	-4.02252	-1.97755	1051,3624,7425,54206	CEBPB,INHBA,VGF,ERRFI1	4/308
12_Member	GO Biological Processes	GO:0046660	female sex differentiation	-3.98085	-1.94549	1051,3624,7425	CEBPB,INHBA,VGF	3/116
12_Member	GO Biological Processes	GO:0008406	gonad development	-3.09825	-1.27771	1051,3624,7425	CEBPB,INHBA,VGF	3/232
12_Member	GO Biological Processes	GO:0045137	development of primary sexual characteristics	-3.07148	-1.25923	1051,3624,7425	CEBPB,INHBA,VGF	3/237
13_Summary	GO Biological Processes	GO:0007565	female pregnancy	-4.79557	-2.5373	2706,5743,54206,64127,1848,27063,7425,664,3624,23764	GJB2,PTGS2,ERRFI1,NOD2,DUSP6,ANKRD1,VGF,BNIP3,INHBA,MAFF	10/-
13_Member	GO Biological Processes	GO:0007565	female pregnancy	-3.46187	-1.55345	2706,5743,54206	GJB2,PTGS2,ERRFI1	3/174
13_Member	GO Biological Processes	GO:0060249	anatomical structure homeostasis	-3.09825	-1.27771	5743,54206,64127	PTGS2,ERRFI1,NOD2	3/232
13_Member	GO Biological Processes	GO:0001894	tissue homeostasis	-3.09825	-1.27771	5743,54206,64127	PTGS2,ERRFI1,NOD2	3/232
13_Member	GO Biological Processes	GO:0009410	response to xenobiotic stimulus	-3.44195	-1.53998	1848,5743,27063,54206	DUSP6,PTGS2,ANKRD1,ERRFI1	4/437
13_Member	GO Biological Processes	GO:0046683	response to organophosphorus	-3.7859	-1.82334	5743,7425,54206	PTGS2,VGF,ERRFI1	3/135
13_Member	GO Biological Processes	GO:0031667	response to nutrient levels	-4.36327	-2.21337	664,3624,5743,7425,64127	BNIP3,INHBA,PTGS2,VGF,NOD2	5/510
13_Member	GO Biological Processes	GO:0032355	response to estradiol	-3.9372	-1.91434	2706,5743,54206	GJB2,PTGS2,ERRFI1	3/120
13_Member	GO Biological Processes	GO:0044703	multi-organism reproductive process	-4.79557	-2.5373	2706,5743,23764,54206	GJB2,PTGS2,MAFF,ERRFI1	4/195
13_Member	GO Biological Processes	GO:0048871	multicellular organismal-level homeostasis	-3.90459	-1.90901	3624,5743,7425,54206,64127	INHBA,PTGS2,VGF,ERRFI1,NOD2	5/638
13_Member	GO Biological Processes	GO:0044706	multi-multicellular organism process	-4.72703	-2.47901	2706,5743,23764,54206	GJB2,PTGS2,MAFF,ERRFI1	4/203
14_Summary	GO Biological Processes	GO:0007346	regulation of mitotic cell cycle	-4.44502	-2.27294	3624,8462,9024,9099,9314,1051,23657,81029,1847,7483,2706,22882	INHBA,KLF11,BRSK2,USP2,KLF4,CEBPB,SLC7A11,WNT5B,DUSP5,WNT9A,GJB2,ZHX2	12/-
14_Member	GO Biological Processes	GO:0007346	regulation of mitotic cell cycle	-2.62479	-0.896753	3624,8462,9024,9099,9314	INHBA,KLF11,BRSK2,USP2,KLF4	5/533
14_Member	GO Biological Processes	GO:1901987	regulation of cell cycle phase transition	-2.00452	-0.374026	3624,8462,9024,9314	INHBA,KLF11,BRSK2,KLF4	4/480
14_Member	GO Biological Processes	GO:0045930	negative regulation of mitotic cell cycle	-2.06537	-0.431113	3624,9024,9314	INHBA,BRSK2,KLF4	3/240
14_Member	GO Biological Processes	GO:1902806	regulation of cell cycle G1/S phase transition	-2.16862	-0.511088	3624,8462,9314	INHBA,KLF11,KLF4	3/220
14_Member	GO Biological Processes	GO:0030855	epithelial cell differentiation	-2.27017	-0.601886	1051,3624,9314,23657,81029	CEBPB,INHBA,KLF4,SLC7A11,WNT5B	5/646
14_Member	GO Biological Processes	GO:2000045	regulation of G1/S transition of mitotic cell cycle	-2.33827	-0.656154	3624,8462,9314	INHBA,KLF11,KLF4	3/191
14_Member	GO Biological Processes	GO:0007369	gastrulation	-2.45837	-0.76196	1847,3624,9314	DUSP5,INHBA,KLF4	3/173
14_Member	GO Biological Processes	GO:0001704	formation of primary germ layer	-2.87921	-1.10158	1847,3624,9314	DUSP5,INHBA,KLF4	3/123
14_Member	GO Biological Processes	GO:0060070	canonical Wnt signaling pathway	-3.07757	-1.26343	7483,9314,81029	WNT9A,KLF4,WNT5B	3/105
14_Member	GO Biological Processes	GO:0007423	sensory organ development	-4.05149	-1.99	2706,3624,7483,9314,22882,23657,81029	GJB2,INHBA,WNT9A,KLF4,ZHX2,SLC7A11,WNT5B	7/609
14_Member	GO Biological Processes	GO:0048880	sensory system development	-4.07585	-2.00068	3624,7483,9314,22882,23657,81029	INHBA,WNT9A,KLF4,ZHX2,SLC7A11,WNT5B	6/414
14_Member	GO Biological Processes	GO:0150063	visual system development	-4.11651	-2.01998	3624,7483,9314,22882,23657,81029	INHBA,WNT9A,KLF4,ZHX2,SLC7A11,WNT5B	6/407
14_Member	GO Biological Processes	GO:0001654	eye development	-4.1401	-2.0399	3624,7483,9314,22882,23657,81029	INHBA,WNT9A,KLF4,ZHX2,SLC7A11,WNT5B	6/403
14_Member	GO Biological Processes	GO:0032526	response to retinoic acid	-4.4391	-2.27134	2706,7483,9314,81029	GJB2,WNT9A,KLF4,WNT5B	4/106
14_Member	GO Biological Processes	GO:0043010	camera-type eye development	-4.44502	-2.27294	3624,7483,9314,22882,23657,81029	INHBA,WNT9A,KLF4,ZHX2,SLC7A11,WNT5B	6/355
15_Summary	GO Biological Processes	GO:0008015	blood circulation	-4.40452	-2.24528	624,634,5743,6518,3624,9314,23657,1847,1848,54541,100271927,6568,4137,27063,64127	BDKRB2,CEACAM1,PTGS2,SLC2A5,INHBA,KLF4,SLC7A11,DUSP5,DUSP6,DDIT4,RASA4B,SLC17A1,MAPT,ANKRD1,NOD2	15/-
15_Member	GO Biological Processes	GO:0008015	blood circulation	-2.17202	-0.513163	624,634,5743,6518	BDKRB2,CEACAM1,PTGS2,SLC2A5	4/429
15_Member	GO Biological Processes	GO:2001233	regulation of apoptotic signaling pathway	-2.28176	-0.612106	624,3624,5743,9314	BDKRB2,INHBA,PTGS2,KLF4	4/399
15_Member	GO Biological Processes	GO:0015718	monocarboxylic acid transport	-2.5928	-0.872507	624,634,5743	BDKRB2,CEACAM1,PTGS2	3/155
15_Member	GO Biological Processes	GO:2001234	negative regulation of apoptotic signaling pathway	-2.05071	-0.417709	624,5743,9314	BDKRB2,PTGS2,KLF4	3/243
15_Member	GO Biological Processes	GO:0046942	carboxylic acid transport	-2.70332	-0.954493	624,634,5743,23657	BDKRB2,CEACAM1,PTGS2,SLC7A11	4/304
15_Member	GO Biological Processes	GO:1902532	negative regulation of intracellular signal transduction	-3.54672	-1.62991	624,1847,1848,5743,9314,54541,100271927	BDKRB2,DUSP5,DUSP6,PTGS2,KLF4,DDIT4,RASA4B	7/736
15_Member	GO Biological Processes	GO:0015711	organic anion transport	-4.08161	-2.00296	624,634,5743,6518,6568,23657	BDKRB2,CEACAM1,PTGS2,SLC2A5,SLC17A1,SLC7A11	6/413
15_Member	GO Biological Processes	GO:0080135	regulation of cellular response to stress	-4.40452	-2.24528	624,4137,5743,9314,23657,27063,64127	BDKRB2,MAPT,PTGS2,KLF4,SLC7A11,ANKRD1,NOD2	7/535
15_Member	GO Biological Processes	GO:0015849	organic acid transport	-2.69815	-0.954206	624,634,5743,23657	BDKRB2,CEACAM1,PTGS2,SLC7A11	4/305
16_Summary	GO Biological Processes	GO:0097191	extrinsic apoptotic signaling pathway	-4.00325	-1.96471	3624,7133,8795,5743,114907	INHBA,TNFRSF1B,TNFRSF10B,PTGS2,FBXO32	5/-
16_Member	GO Biological Processes	GO:0097191	extrinsic apoptotic signaling pathway	-4.00325	-1.96471	3624,7133,8795	INHBA,TNFRSF1B,TNFRSF10B	3/114
16_Member	GO Biological Processes	GO:0044057	regulation of system process	-2.97053	-1.18047	3624,5743,7133,114907	INHBA,PTGS2,TNFRSF1B,FBXO32	4/584
17_Summary	GO Biological Processes	GO:0051960	regulation of nervous system development	-3.36078	-1.47651	2119,4137,7133,8553,10221,9314,27063,54541,1848	ETV5,MAPT,TNFRSF1B,BHLHE40,TRIB1,KLF4,ANKRD1,DDIT4,DUSP6	9/-
17_Member	GO Biological Processes	GO:0051960	regulation of nervous system development	-2.08716	-0.447189	2119,4137,7133,8553	ETV5,MAPT,TNFRSF1B,BHLHE40	4/454
17_Member	GO Biological Processes	GO:0010720	positive regulation of cell development	-2.11037	-0.462324	2119,4137,7133,10221	ETV5,MAPT,TNFRSF1B,TRIB1	4/447
17_Member	GO Biological Processes	GO:0050769	positive regulation of neurogenesis	-2.09531	-0.453437	2119,4137,7133	ETV5,MAPT,TNFRSF1B	3/234
17_Member	GO Biological Processes	GO:0071363	cellular response to growth factor stimulus	-2.63538	-0.902633	4137,7133,9314,27063,54541	MAPT,TNFRSF1B,KLF4,ANKRD1,DDIT4	5/530
17_Member	GO Biological Processes	GO:0070848	response to growth factor	-3.36078	-1.47651	1848,4137,7133,9314,27063,54541	DUSP6,MAPT,TNFRSF1B,KLF4,ANKRD1,DDIT4	6/562
17_Member	GO Biological Processes	GO:0050767	regulation of neurogenesis	-2.38894	-0.704002	2119,4137,7133,8553	ETV5,MAPT,TNFRSF1B,BHLHE40	4/372
18_Summary	GO Biological Processes	GO:0045732	positive regulation of protein catabolic process	-3.19989	-1.35378	7133,10221,57761	TNFRSF1B,TRIB1,TRIB3	3/-
18_Member	GO Biological Processes	GO:0045732	positive regulation of protein catabolic process	-3.19989	-1.35378	7133,10221,57761	TNFRSF1B,TRIB1,TRIB3	3/214
19_Summary	GO Biological Processes	GO:1901796	regulation of signal transduction by p53 class mediator	-3.01906	-1.2199	624,9099,27063	BDKRB2,USP2,ANKRD1	3/-
19_Member	GO Biological Processes	GO:1901796	regulation of signal transduction by p53 class mediator	-3.01906	-1.2199	624,9099,27063	BDKRB2,USP2,ANKRD1	3/110
20_Summary	GO Biological Processes	GO:0072593	reactive oxygen species metabolic process	-3.0077	-1.21037	664,9644,54541	BNIP3,SH3PXD2A,DDIT4	3/-
20_Member	GO Biological Processes	GO:0072593	reactive oxygen species metabolic process	-3.0077	-1.21037	664,9644,54541	BNIP3,SH3PXD2A,DDIT4	3/111
